# Visualization and estimation of stroke infarct volumes in rodents

**DOI:** 10.1101/2023.07.14.547245

**Authors:** Rebecca Z. Weber, Davide Bernardoni, Nora H. Rentsch, Beatriz Achón Buil, Stefanie Halliday, Mark-Aurel Augath, Daniel Razansky, Christian Tackenberg, Ruslan Rust

**Author notes:** **Correspondence** Ruslan Rust.

## Abstract

Stroke volume is a key determinant of infarct severity and an important metric treatments evaluation. However, accurate estimation of stroke volume can be challenging, due to the often confined 2-dimensional nature of available data. Here, we introduce a comprehensive semi-automated toolkit to reliably estimate stroke volumes based on (1) whole brains *ex-vivo* magnetic resonance imaging (MRI) and (2) brain sections that underwent immunofluorescence staining. We located and quantified infarct areas from MRI three days (acute) and 28 days (chronic) after photothrombotic stroke induction in whole mouse brains. MRI Results were compared with measures obtained from immunofluorescent histologic sections of the same brains. Using our toolkit, we found that infarct volume determined by post-mortem MRI was highly correlated with a deviation of only 6.6% (acute) and 4.9% (chronic) to the measurements as determined in the histological brain sections indicating that both methods are capable of accurately assessing brain tissue damage.
