## Supplementary material for "Visualization and estimation of stroke infarct volumes in rodents": Suppl. Table1

### Sheet: Volume_per_Animal
Animal_ID	Experiment	Group	Method	Volume_per_animal
sp1_2_1f1	SP1	Chronic	MRI	1.4719
sp1_2_1f2	SP1	Chronic	MRI	1.9314
sp1_2_2f1	SP1	Chronic	MRI	1.2326
sp1_2_2f2	SP1	Chronic	MRI	1.5926
sp1_1_1f1	SP1	Acute	MRI	9.0516
sp1_1_1f2	SP1	Acute	MRI	5
sp1_1_1f3	SP1	Acute	MRI	12.611
sp1_1_1f3a	SP1	Acute	MRI	6.3886
sp1_1_2f2	SP1	Acute	MRI	12.339
sp1_1_3f2	SP1	Acute	MRI	10.046
sp1_2_1f1	SP1	Chronic	Histology_Observer1	1.1666
sp1_2_1f2	SP1	Chronic	Histology_Observer1	1.9443
sp1_2_2f1	SP1	Chronic	Histology_Observer1	1.745
sp1_2_2f2	SP1	Chronic	Histology_Observer1	1.6969
sp1_1_1f1	SP1	Acute	Histology_Observer1	11.683
sp1_1_1f2	SP1	Acute	Histology_Observer1	2.7492
sp1_1_1f3	SP1	Acute	Histology_Observer1	16.418
sp1_1_1f3a	SP1	Acute	Histology_Observer1	6.9329
sp1_1_2f2	SP1	Acute	Histology_Observer1	9.0054
sp1_1_3f2	SP1	Acute	Histology_Observer1	8.0403

### Sheet: Area_average
Timepoint	Experiment	Group	Method	Bregma_values	Average_area_per_section	sd
3dpi	SP1	Acute	MRI	-3	0	0
3dpi	SP1	Acute	MRI	-2.5	0	0
3dpi	SP1	Acute	MRI	-2	0.00175	0.002824
3dpi	SP1	Acute	MRI	-1.5	0.251	0.354277
3dpi	SP1	Acute	MRI	-1	0.727333	0.904552
3dpi	SP1	Acute	MRI	-0.5	1.38892	1.76226
3dpi	SP1	Acute	MRI	0	2.58883	1.54046
3dpi	SP1	Acute	MRI	0.5	3.25267	1.10932
3dpi	SP1	Acute	MRI	1	3.09892	0.597545
3dpi	SP1	Acute	MRI	1.5	2.71008	0.866845
3dpi	SP1	Acute	MRI	2	2.28517	0.647378
3dpi	SP1	Acute	MRI	2.5	1.591	0.786968
3dpi	SP1	Acute	MRI	3	0.529583	0.794273
3dpi	SP1	Acute	MRI	3.5	0.126667	0.166453
3dpi	SP1	Acute	MRI	4	0.0363333	0.0506238
3dpi	SP1	Acute	MRI	4.5	0.031	0
3dpi	SP1	Acute	Histology	-3	0	0
3dpi	SP1	Acute	Histology	-2.5	0	0
3dpi	SP1	Acute	Histology	-2	0	0
3dpi	SP1	Acute	Histology	-1.5	0.0578333	0.141662
3dpi	SP1	Acute	Histology	-1	0.490056	0.915925
3dpi	SP1	Acute	Histology	-0.5	0.666667	1.63299
3dpi	SP1	Acute	Histology	0	1.9812	2.07052
3dpi	SP1	Acute	Histology	0.5	3.43566	1.58924
3dpi	SP1	Acute	Histology	1	3.8208	0.866267
3dpi	SP1	Acute	Histology	1.5	3.71513	0.812051
3dpi	SP1	Acute	Histology	2	2.9785	2.18806
3dpi	SP1	Acute	Histology	2.5	0.420833	0.728905
3dpi	SP1	Acute	Histology	3	0	0
28dpi	SP1	Chronic	MRI	-3	0	0
28dpi	SP1	Chronic	MRI	-2.5	0	0
28dpi	SP1	Chronic	MRI	-2	0.00075	0.000866025
28dpi	SP1	Chronic	MRI	-1.5	0.00325	0.00301386
28dpi	SP1	Chronic	MRI	-1	0.0285	0.0416053
28dpi	SP1	Chronic	MRI	-0.5	0.32625	0.172008
28dpi	SP1	Chronic	MRI	0	0.610125	0.170963
28dpi	SP1	Chronic	MRI	0.5	0.7395	0.279424
28dpi	SP1	Chronic	MRI	1	0.726	0.0627654
28dpi	SP1	Chronic	MRI	1.5	0.431125	0.094166
28dpi	SP1	Chronic	MRI	2	0.18	0.127956
28dpi	SP1	Chronic	MRI	2.5	0.020875	0.0144878
28dpi	SP1	Chronic	MRI	3	0.0015	0.00122474
28dpi	SP1	Chronic	MRI	3.5	0.0015	0.00173205
28dpi	SP1	Chronic	MRI	4	0.0005	0.000866025
28dpi	SP1	Chronic	Histology	-3	0	0
28dpi	SP1	Chronic	Histology	-2.5	0	0
28dpi	SP1	Chronic	Histology	-2	0	0
28dpi	SP1	Chronic	Histology	-1.5	0	0
28dpi	SP1	Chronic	Histology	-1	0	0
28dpi	SP1	Chronic	Histology	-0.5	8.475e-05	0.0001695
28dpi	SP1	Chronic	Histology	0	0.51275	0.304274
28dpi	SP1	Chronic	Histology	0.5	0.83975	0.171156
28dpi	SP1	Chronic	Histology	1	0.88415	0.100026
28dpi	SP1	Chronic	Histology	1.5	0.717533	0.141131
28dpi	SP1	Chronic	Histology	2	0.354125	0.322943
28dpi	SP1	Chronic	Histology	2.5	0	0
28dpi	SP1	Chronic	Histology	3	0	0
28dpi	SP1	Chronic	Histology	3.5	0	0
28dpi	SP1	Chronic	Histology	4	0	0

### Sheet: Area_per_Animal
ID	Experiment	Group	Method	Bregma_values	Average_area_per_section
SP1_1f1	SP	Acute	MRI	-3	0
SP1_1f1	SP	Acute	MRI	-2.5	0
SP1_1f1	SP	Acute	MRI	-2	0
SP1_1f1	SP	Acute	MRI	-1.5	0.095
SP1_1f1	SP	Acute	MRI	-1	1.303
SP1_1f1	SP	Acute	MRI	-0.5	1.4605
SP1_1f1	SP	Acute	MRI	0	3.553
SP1_1f1	SP	Acute	MRI	0.5	3.03
SP1_1f1	SP	Acute	MRI	1	2.5215
SP1_1f1	SP	Acute	MRI	1.5	2.46
SP1_1f1	SP	Acute	MRI	2	1.9
SP1_1f1	SP	Acute	MRI	2.5	0.953
SP1_1f1	SP	Acute	MRI	3	0.5965
SP1_1f1	SP	Acute	MRI	3.5	0.355
SP1_1f1	SP	Acute	MRI	4	0.1225
SP1_1f1	SP	Acute	MRI	4.5	0.031
SP1_1f1	SP	Acute	Histology	-3	0
SP1_1f1	SP	Acute	Histology	-2.5	0
SP1_1f1	SP	Acute	Histology	-2	0
SP1_1f1	SP	Acute	Histology	-1.5	0.347
SP1_1f1	SP	Acute	Histology	-1	0.66
SP1_1f1	SP	Acute	Histology	-0.5	0
SP1_1f1	SP	Acute	Histology	0	3.2875
SP1_1f1	SP	Acute	Histology	0.5	4.227
SP1_1f1	SP	Acute	Histology	1	3.929
SP1_1f1	SP	Acute	Histology	1.5	3.7225
SP1_1f1	SP	Acute	Histology	2	4.08225
SP1_1f1	SP	Acute	Histology	2.5	0
SP1_1f2	SP	Acute	MRI	-3	0
SP1_1f2	SP	Acute	MRI	-2.5	0
SP1_1f2	SP	Acute	MRI	-2	0
SP1_1f2	SP	Acute	MRI	-1.5	0.0015
SP1_1f2	SP	Acute	MRI	-1	0.003
SP1_1f2	SP	Acute	MRI	-0.5	0.003
SP1_1f2	SP	Acute	MRI	0	0.1465
SP1_1f2	SP	Acute	MRI	0.5	1.793
SP1_1f2	SP	Acute	MRI	1	2.81
SP1_1f2	SP	Acute	MRI	1.5	2.3075
SP1_1f2	SP	Acute	MRI	2	1.768
SP1_1f2	SP	Acute	MRI	2.5	1.254
SP1_1f2	SP	Acute	MRI	3	0.008
SP1_1f2	SP	Acute	MRI	3.5	0.025
SP1_1f2	SP	Acute	MRI	4	0.0075
SP1_1f2	SP	Acute	Histology	-3	0
SP1_1f2	SP	Acute	Histology	-2.5	0
SP1_1f2	SP	Acute	Histology	-2	0
SP1_1f2	SP	Acute	Histology	-1.5	0
SP1_1f2	SP	Acute	Histology	-1	0
SP1_1f2	SP	Acute	Histology	-0.5	0
SP1_1f2	SP	Acute	Histology	0	0.0004403
SP1_1f2	SP	Acute	Histology	0.5	1.13403
SP1_1f2	SP	Acute	Histology	1	2.2275
SP1_1f2	SP	Acute	Histology	1.5	2.26167
SP1_1f3	SP	Acute	MRI	-3	0
SP1_1f3	SP	Acute	MRI	-2.5	0
SP1_1f3	SP	Acute	MRI	-2	0
SP1_1f3	SP	Acute	MRI	-1.5	0.7555
SP1_1f3	SP	Acute	MRI	-1	2.203
SP1_1f3	SP	Acute	MRI	-0.5	2.433
SP1_1f3	SP	Acute	MRI	0	4.2325
SP1_1f3	SP	Acute	MRI	0.5	4.573
SP1_1f3	SP	Acute	MRI	1	4.1265
SP1_1f3	SP	Acute	MRI	1.5	3.1725
SP1_1f3	SP	Acute	MRI	2	2.408
SP1_1f3	SP	Acute	MRI	2.5	1.614
SP1_1f3	SP	Acute	MRI	3	0.089
SP1_1f3	SP	Acute	MRI	3.5	0.005
SP1_1f3	SP	Acute	MRI	4	0
SP1_1f3	SP	Acute	Histology	-3	0
SP1_1f3	SP	Acute	Histology	-2.5	0
SP1_1f3	SP	Acute	Histology	-2	0
SP1_1f3	SP	Acute	Histology	-1.5	0
SP1_1f3	SP	Acute	Histology	-1	2.28033
SP1_1f3	SP	Acute	Histology	-0.5	4
SP1_1f3	SP	Acute	Histology	0	4.81575
SP1_1f3	SP	Acute	Histology	0.5	5.20825
SP1_1f3	SP	Acute	Histology	1	4.7756
SP1_1f3	SP	Acute	Histology	1.5	4.4618
SP1_1f3	SP	Acute	Histology	2	5.2835
SP1_1f3	SP	Acute	Histology	2.5	0
SP1 1f3a	SP	Acute	MRI	-3	0
SP1 1f3a	SP	Acute	MRI	-2.5	0
SP1 1f3a	SP	Acute	MRI	-2	0.004
SP1 1f3a	SP	Acute	MRI	-1.5	0
SP1 1f3a	SP	Acute	MRI	-1	0
SP1 1f3a	SP	Acute	MRI	-0.5	0
SP1 1f3a	SP	Acute	MRI	0	2.6125
SP1 1f3a	SP	Acute	MRI	0.5	3.225
SP1 1f3a	SP	Acute	MRI	1	2.7315
SP1 1f3a	SP	Acute	MRI	1.5	1.38
SP1 1f3a	SP	Acute	MRI	2	2.32
SP1 1f3a	SP	Acute	MRI	2.5	1.1055
SP1 1f3a	SP	Acute	MRI	3	0.0415
SP1 1f3a	SP	Acute	MRI	3.5	0
SP1 1f3a	SP	Acute	MRI	4	0
SP1_1f3a	SP	Acute	Histology	-3	0
SP1_1f3a	SP	Acute	Histology	-2.5	0
SP1_1f3a	SP	Acute	Histology	-2	0
SP1_1f3a	SP	Acute	Histology	-1.5	0
SP1_1f3a	SP	Acute	Histology	-1	0
SP1_1f3a	SP	Acute	Histology	-0.5	0
SP1_1f3a	SP	Acute	Histology	0	0.508
SP1_1f3a	SP	Acute	Histology	0.5	2.7215
SP1_1f3a	SP	Acute	Histology	1.5	3.806
SP1_1f3a	SP	Acute	Histology	2	3.67375
SP1_1f3a	SP	Acute	Histology	2.5	0
SP1_2f2	SP	Acute	MRI	-3	0
SP1_2f2	SP	Acute	MRI	-2.5	0
SP1_2f2	SP	Acute	MRI	-2	0.0065
SP1_2f2	SP	Acute	MRI	-1.5	0.6525
SP1_2f2	SP	Acute	MRI	-1	0.845
SP1_2f2	SP	Acute	MRI	-0.5	4.364
SP1_2f2	SP	Acute	MRI	0	3.555
SP1_2f2	SP	Acute	MRI	0.5	4.485
SP1_2f2	SP	Acute	MRI	1	3.4815
SP1_2f2	SP	Acute	MRI	1.5	3.0265
SP1_2f2	SP	Acute	MRI	2	1.825
SP1_2f2	SP	Acute	MRI	2.5	1.5015
SP1_2f2	SP	Acute	MRI	3	0.3585
SP1_2f2	SP	Acute	MRI	3.5	0.05
SP1_2f2	SP	Acute	MRI	4	0.014
SP1_2f2	SP	Acute	Histology	-3	0
SP1_2f2	SP	Acute	Histology	-2.5	0
SP1_2f2	SP	Acute	Histology	-2	0
SP1_2f2	SP	Acute	Histology	-1.5	0
SP1_2f2	SP	Acute	Histology	-1	0
SP1_2f2	SP	Acute	Histology	-0.5	0
SP1_2f2	SP	Acute	Histology	0	3.2755
SP1_2f2	SP	Acute	Histology	0.5	4.8762
SP1_2f2	SP	Acute	Histology	1	4.3592
SP1_2f2	SP	Acute	Histology	1.5	3.66667
SP1_2f2	SP	Acute	Histology	2	1.4115
SP1_3f2	SP	Acute	MRI	-3	0
SP1_3f2	SP	Acute	MRI	-2.5	0
SP1_3f2	SP	Acute	MRI	-2	0
SP1_3f2	SP	Acute	MRI	-1.5	0.0015
SP1_3f2	SP	Acute	MRI	-1	0.01
SP1_3f2	SP	Acute	MRI	-0.5	0.073
SP1_3f2	SP	Acute	MRI	0	1.4335
SP1_3f2	SP	Acute	MRI	0.5	2.41
SP1_3f2	SP	Acute	MRI	1	2.9225
SP1_3f2	SP	Acute	MRI	1.5	3.914
SP1_3f2	SP	Acute	MRI	2	3.49
SP1_3f2	SP	Acute	MRI	2.5	3.118
SP1_3f2	SP	Acute	MRI	3	2.084
SP1_3f2	SP	Acute	MRI	3.5	0.325
SP1_3f2	SP	Acute	MRI	4	0.074
SP1_3f2	SP	Acute	Histology	-3	0
SP1_3f2	SP	Acute	Histology	-2.5	0
SP1_3f2	SP	Acute	Histology	-2	0
SP1_3f2	SP	Acute	Histology	-1.5	0
SP1_3f2	SP	Acute	Histology	-1	0
SP1_3f2	SP	Acute	Histology	-0.5	0
SP1_3f2	SP	Acute	Histology	0	0
SP1_3f2	SP	Acute	Histology	0.5	2.447
SP1_3f2	SP	Acute	Histology	1	3.8275
SP1_3f2	SP	Acute	Histology	1.5	4.5044
SP1_3f2	SP	Acute	Histology	2	4.11525
SP1_3f2	SP	Acute	Histology	2.5	1.2625
SP1_3f2	SP	Acute	Histology	3	0
SP1_2_1f1	SP	Chronic	MRI	-3	0
SP1_2_1f1	SP	Chronic	MRI	-2.5	0
SP1_2_1f1	SP	Chronic	MRI	-2	0
SP1_2_1f1	SP	Chronic	MRI	-1.5	0.0015
SP1_2_1f1	SP	Chronic	MRI	-1	0.018
SP1_2_1f1	SP	Chronic	MRI	-0.5	0.2205
SP1_2_1f1	SP	Chronic	MRI	0	0.529
SP1_2_1f1	SP	Chronic	MRI	0.5	0.93
SP1_2_1f1	SP	Chronic	MRI	1	0.7955
SP1_2_1f1	SP	Chronic	MRI	1.5	0.3615
SP1_2_1f1	SP	Chronic	MRI	2	0.093
SP1_2_1f1	SP	Chronic	MRI	2.5	0.0215
SP1_2_1f1	SP	Chronic	MRI	3	0.0015
SP1_2_1f1	SP	Chronic	MRI	3.5	0.003
SP1_2_1f1	SP	Chronic	MRI	4	0
SP1_2_1f1	SP	Chronic	Histology	-3	0
SP1_2_1f1	SP	Chronic	Histology	-2.5	0
SP1_2_1f1	SP	Chronic	Histology	-2	0
SP1_2_1f1	SP	Chronic	Histology	-1.5	0
SP1_2_1f1	SP	Chronic	Histology	-1	0
SP1_2_1f1	SP	Chronic	Histology	-0.5	0
SP1_2_1f1	SP	Chronic	Histology	0	0.0965
SP1_2_1f1	SP	Chronic	Histology	0.5	0.6675
SP1_2_1f1	SP	Chronic	Histology	1	0.74
SP1_2_1f1	SP	Chronic	Histology	1.5	0.692333
SP1_2_1f1	SP	Chronic	Histology	2	0.1285
SP1_2_1f2	SP	Chronic	MRI	-3	0
SP1_2_1f2	SP	Chronic	MRI	-2.5	0
SP1_2_1f2	SP	Chronic	MRI	-2	0
SP1_2_1f2	SP	Chronic	MRI	-1.5	0.0065
SP1_2_1f2	SP	Chronic	MRI	-1	0.09
SP1_2_1f2	SP	Chronic	MRI	-0.5	0.4965
SP1_2_1f2	SP	Chronic	MRI	0	0.7715
SP1_2_1f2	SP	Chronic	MRI	0.5	0.905
SP1_2_1f2	SP	Chronic	MRI	1	0.7565
SP1_2_1f2	SP	Chronic	MRI	1.5	0.484
SP1_2_1f2	SP	Chronic	MRI	2	0.34
SP1_2_1f2	SP	Chronic	MRI	2.5	0.0365
SP1_2_1f2	SP	Chronic	MRI	3	0
SP1_2_1f2	SP	Chronic	MRI	3.5	0
SP1_2_1f2	SP	Chronic	Histology	-3	0
SP1_2_1f2	SP	Chronic	Histology	-2.5	0
SP1_2_1f2	SP	Chronic	Histology	-2	0
SP1_2_1f2	SP	Chronic	Histology	-1.5	0
SP1_2_1f2	SP	Chronic	Histology	-1	0
SP1_2_1f2	SP	Chronic	Histology	-0.5	0
SP1_2_1f2	SP	Chronic	Histology	0	0.7555
SP1_2_1f2	SP	Chronic	Histology	0.5	0.8375
SP1_2_1f2	SP	Chronic	Histology	1	0.893
SP1_2_1f2	SP	Chronic	Histology	1.5	0.7876
SP1_2_1f2	SP	Chronic	Histology	2	0.7795
SP1_2_1f2	SP	Chronic	Histology	2.5	0
SP1_2_2f1	SP	Chronic	MRI	-3	0
SP1_2_2f1	SP	Chronic	MRI	-2.5	0
SP1_2_2f1	SP	Chronic	MRI	-2	0.0015
SP1_2_2f1	SP	Chronic	MRI	-1.5	0.005
SP1_2_2f1	SP	Chronic	MRI	-1	0.003
SP1_2_2f1	SP	Chronic	MRI	-0.5	0.1415
SP1_2_2f1	SP	Chronic	MRI	0	0.409
SP1_2_2f1	SP	Chronic	MRI	0.5	0.33
SP1_2_2f1	SP	Chronic	MRI	1	0.653
SP1_2_2f1	SP	Chronic	MRI	1.5	0.5365
SP1_2_2f1	SP	Chronic	MRI	2	0.225
SP1_2_2f1	SP	Chronic	MRI	2.5	0.024
SP1_2_2f1	SP	Chronic	MRI	3	0.003
SP1_2_2f1	SP	Chronic	MRI	3.5	0
SP1_2_2f1	SP	Chronic	MRI	4	0.0015
SP1_2_2f1	SP	Chronic	Histology	-3	0
SP1_2_2f1	SP	Chronic	Histology	-2.5	0
SP1_2_2f1	SP	Chronic	Histology	-2	0
SP1_2_2f1	SP	Chronic	Histology	-1.5	0
SP1_2_2f1	SP	Chronic	Histology	-1	0
SP1_2_2f1	SP	Chronic	Histology	-0.5	0.000339
SP1_2_2f1	SP	Chronic	Histology	0	0.476
SP1_2_2f1	SP	Chronic	Histology	0.5	0.7804
SP1_2_2f1	SP	Chronic	Histology	1	0.9534
SP1_2_2f1	SP	Chronic	Histology	1.5	0.8582
SP1_2_2f1	SP	Chronic	Histology	2	0.429
SP1_2_2f2	SP	Chronic	MRI	-3	0
SP1_2_2f2	SP	Chronic	MRI	-2.5	0
SP1_2_2f2	SP	Chronic	MRI	-2	0.0015
SP1_2_2f2	SP	Chronic	MRI	-1.5	0
SP1_2_2f2	SP	Chronic	MRI	-1	0.003
SP1_2_2f2	SP	Chronic	MRI	-0.5	0.4465
SP1_2_2f2	SP	Chronic	MRI	0	0.731
SP1_2_2f2	SP	Chronic	MRI	0.5	0.793
SP1_2_2f2	SP	Chronic	MRI	1	0.699
SP1_2_2f2	SP	Chronic	MRI	1.5	0.3425
SP1_2_2f2	SP	Chronic	MRI	2	0.062
SP1_2_2f2	SP	Chronic	MRI	2.5	0.0015
SP1_2_2f2	SP	Chronic	MRI	3	0.0015
SP1_2_2f2	SP	Chronic	MRI	3.5	0.003
SP1_2_2f2	SP	Chronic	MRI	4	0
SP1_2_2f2	SP	Chronic	Histology	-3	0
SP1_2_2f2	SP	Chronic	Histology	-2.5	0
SP1_2_2f2	SP	Chronic	Histology	-2	0
SP1_2_2f2	SP	Chronic	Histology	-1.5	0
SP1_2_2f2	SP	Chronic	Histology	-1	0
SP1_2_2f2	SP	Chronic	Histology	-0.5	0
SP1_2_2f2	SP	Chronic	Histology	0	0.723
SP1_2_2f2	SP	Chronic	Histology	0.5	1.0736
SP1_2_2f2	SP	Chronic	Histology	1	0.9502
SP1_2_2f2	SP	Chronic	Histology	1.5	0.532
SP1_2_2f2	SP	Chronic	Histology	2	0.0795
