## Supplementary material for "Visualization and estimation of stroke infarct volumes in rodents": Suppl Table 2

### Sheet: Suppl. Table2_Statistics
Stroke Volume
Timepoint	Parameter	group1	group2	p	p.adj	p.format	p.signif	method
Acute	Average_volume	MRI	Histology	0.965257	0.97	0.97	ns	T-test
Chronic	Average_volume	MRI	Histology	0.726047	0.73	0.73	ns	T-test
Stroke Cerebral Blood Flow
Parameter	group1	group2	p	p.adj	p.format	p.signif	method
Value	Acute	Chronic	0.979711	0.98	0.98	ns	T-test
